# A dissection of the genomic antimicrobial resistance epidemiology of *Salmonella* Typhimurium

**DOI:** 10.1101/2024.05.12.593721

**Authors:** Sandeep Kaur, Michael Payne, Sally R. Partridge, Vitali Sintchenko, Ruiting Lan

## Abstract

*Salmonella* Typhimurium (STm) is a globally prevalent pathogen. We compiled a dataset comprising ∼65,000 publicly available STm isolates and analysed the predicted-resistance to 15 key antibiotics. Additionally, we typed all isolates using a standardized typing method, multilevel genome typing (MGT), and characterised the resistance profiles by MGT sequence types (ST). We identified 407 MGT STs wherein at least 80% of the isolates were non-susceptible to at least one antibiotic. For the key antibiotics prescribed for severe salmonellosis, we identified three ciprofloxacin non-susceptible MGT STs, and eight cefotaxime non-susceptible MGT STs in the last two years of the dataset (2021-2022). While the ciprofloxacin non-susceptible MGT STs comprised isolates predominantly from the UK; only one cefotaxime non-susceptible MGT ST comprised isolates predominantly from UK and associated with swine, with others from USA, and associated with cattle and poultry. Integration of AMR predictions with MGT strain typing provides sharable, standardised, and specific identification and tracking of resistant isolates. This integrated analysis presents a unique approach for the global surveillance of antimicrobial resistance and resistant strains.
