## Supplementary material for "A dissection of the genomic antimicrobial resistance epidemiology of *Salmonella* Typhimurium": Supllementary Tables

### Sheet: Table S1
Table S1: Top 10 MGT1 STs, in descending order in the complete dataset, and within UK, USA, and Other, in two timeframes, 2015-2018 and 2019-2022.
Overall				UK							USA							Other
				2015-2018			2019-2022				2015-2018			2019-2022				2015-2018			2019-2022
ST	#	%		ST	#	%	ST	#	%		ST	#	%	ST	#	%		ST	#	%	ST	#	%
19	46667	70.8		19	3213	45.1	19	2529	49.9		19	4374	91.3	19	4502	86.3		19	1811	61.2	19	1609	68.1
34	9122	13.8		34	2913	40.9	34	1788	35.3		34	88	1.8	34	446	8.6		34	718	24.3	313	210	8.9
313	3147	4.8		36	532	7.5	36	448	8.8		2072	51	1.1	2072	46	0.9		36	98	3.3	34	176	7.4
36	2053	3.1		313	154	2.2	313	89	1.8		36	50	1	0	41	0.8		313	80	2.7	99	108	4.6
0a	699	1.1		323	57	0.8	0	72	1.4		99	38	0.8	36	38	0.7		99	76	2.6	0	66	2.8
102	472	0.7		568	40	0.6	323	36	0.7		2076	28	0.6	99	35	0.7		2089	38	1.3	36	61	2.6
99	466	0.7		NT	39	0.5	568	29	0.6		3438	27	0.6	213	19	0.4		0	29	1	568	41	1.7
213	444	0.7		213	34	0.5	213	20	0.4		302	21	0.4	302	17	0.3		213	18	0.6	213	32	1.4
NTb	441	0.7		128	18	0.3	NT	9	0.2		213	19	0.4	2379	15	0.3		NT	12	0.4	2297	22	0.9
2072	402	0.6		0	14	0.2	128	9	0.2		NT	15	0.3	128	15	0.3		302	10	0.3	128	9	0.4
Sum	63913	97			7014	98.6		5029	99.3			4711	98.3		5174	99.3			2890	97.7		2334	98.8
Note: The second last row indicates the total number of STs, and the last row indicates the sum of values displayed in the table.
aNew ST
bST was not assigned due to missing- or poor- sequencing quality of the sequence required for typing.

### Sheet: Table S2
Table S2. Number of drugs a non-susceptible MGT ST was identified as non-susceptible to.
Number of Drugs	Number of non-susceptible MGT STs
1	146
2	91
3	44
4	48
5	25
6	36
7	9
8	6
9	1
10	1
Total	407

### Sheet: Table S3
Table S3: Accuracy of AbritAMR’s genotypic prediction compared to antibiotic susceptibility testing results, using STm genomes from NCBI Pathogen Detection that were both whole-genome sequenced and phenotypically tested.
Drug class	Accuracy	Total isolates
Ampicillin	97.31	781
Tetracycline	98.97	779
Gentamicin	98.72	779
Kanamycin	96.13	542
Streptomycin	96.66	779
Trimethoprim-sulfamethoxazole	100	780
Chloramphenicol	99.23	781
Ciprofloxacin	98.85	781
Meropenem	100	115
Azithromycin	100	381
Average	98.587
